# Single-nucleus full-length RNA profiling in plants incorporates isoform information to facilitate cell type identification

**DOI:** 10.1101/2020.11.25.397919

**Authors:** Yanping Long, Zhijian Liu, Jinbu Jia, Weipeng Mo, Liang Fang, Dongdong Lu, Bo Liu, Hong Zhang, Wei Chen, Jixian Zhai

**Author notes:** These authors contributed equally to this work (Yanping Long, Zhijian Liu, Jinbu Jia). Correspondence (J.Z.).

## Abstract

The broad application of large-scale single-cell RNA profiling in plants has been restricted by the prerequisite of protoplasting. We recently found that the Arabidopsis nucleus contains abundant polyadenylated mRNAs, many of which are incompletely spliced. To capture the isoform information, we combined 10x Genomics and Nanopore long-read sequencing to develop a protoplasting-free full-length single-nucleus RNA profiling method in plants. Our results demonstrated using Arabidopsis root that nuclear mRNAs faithfully retain cell identity information, and single-molecule full-length RNA sequencing could further improve cell type identification by revealing splicing status and alternative polyadenylation at single-cell level.
