## Supplemental Table 1 for "Single-nucleus full-length RNA profiling in plants incorporates isoform information to facilitate cell type identification"

### Sheet: markerGene
Cell type-specific genes identified by Shahan et al. are used for cell type annotation. For stem cell niche, the 30 most specific genes are choosed. For other cell types, the 10 most specific genes in each of the three developmental stage (30 in total) were used.
Columella	AT4G20780	AT5G48175	AT1G03230	AT3G16430	AT5G53460	AT4G37870	AT1G22880	AT3G16450	AT1G14080	AT5G50200	AT3G18230	AT5G23820	AT5G20270	AT2G28900	AT1G02920	AT4G09020	AT1G66280	AT5G17520	AT1G13530	AT3G57160	AT4G15530	AT4G16260	AT2G38230	AT2G43000	AT3G47800	AT3G46970	AT2G44080	AT1G05010	AT2G04025	AT1G10760
Cortex	AT5G64620	AT1G62510	AT1G27030	AT4G09760	AT1G76090	AT1G20010	AT5G42250	AT5G09440	AT2G02780	AT5G19240	AT5G65380	AT2G48020	AT5G49360	AT2G38170	AT1G64900	AT5G15180	AT3G18170	AT1G70280	AT4G32460	AT3G26300	AT1G12845	AT3G14850	AT1G29025	AT5G53370	AT5G22300	AT2G39010	AT1G02850	AT2G06850	AT2G45180	AT5G02000
Endodermis	AT3G23730	AT2G34310	AT5G64570	AT2G16580	AT5G58375	AT5G49800	AT4G22110	AT1G61590	AT2G22000	AT3G06125	AT5G42180	AT2G48030	AT2G47930	AT3G24020	AT5G66390	AT5G65790	AT5G45210	AT2G36100	AT5G45200	AT5G15290	AT5G47370	AT4G32710	AT5G63660	AT1G49660	AT4G11290	AT3G54220	AT5G57620	AT2G14900	AT2G32300	AT4G16447
Lateral Root Cap	AT1G54120	AT5G04200	AT5G60520	AT1G54010	AT1G14240	AT1G11260	AT2G26670	AT2G35770	AT5G62340	AT4G37160	AT1G28290	AT3G45010	AT1G33750	AT1G26820	AT5G02580	AT2G38870	AT3G14530	AT2G42890	AT5G44380	AT2G23790	AT4G16260	AT5G23210	AT2G25980	AT1G30700	AT5G13870	AT5G63650	AT2G15220	AT1G14220	AT5G26260	AT1G54030
Non-hair	AT4G22230	AT3G46280	AT3G21070	AT4G22666	AT2G45050	AT5G48657	AT2G31570	AT1G14870	AT3G02240	AT1G14960	AT5G09978	AT3G21710	AT1G31950	AT3G60530	AT1G54890	AT5G44585	AT5G42630	AT5G60950	AT1G65310	AT3G01970	AT1G06120	AT1G70850	AT2G39040	AT2G33790	AT5G51500	AT4G12545	AT4G23700	AT5G24090	AT4G37070	AT2G37130
Pericycle	AT4G15000	AT3G62530	AT1G16350	AT1G10682	AT1G76410	AT5G22650	AT4G34600	AT1G48600	AT2G47160	AT1G12200	AT1G44800	AT4G00100	AT1G27130	AT4G34050	AT4G09320	AT5G43180	AT3G45700	AT1G16310	AT3G26760	AT4G34620	AT5G07322	AT1G02500	AT2G44160	AT5G41520	AT1G01070	AT1G18080	AT5G07030	AT1G23760	AT5G02960	AT3G11510
Phloem	AT1G79430	AT5G27690	AT1G71040	AT5G49320	AT2G39830	AT3G04300	AT5G11100	AT5G57350	AT5G66440	AT5G65280	AT5G47920	AT2G32990	AT5G54660	AT1G62380	AT3G21770	AT2G32280	AT1G68430	AT3G61820	AT4G21310	AT5G04080	AT5G48480	AT3G43270	AT1G26450	AT1G78580	AT4G27450	AT2G36650	AT3G14780	AT1G71692	AT5G59090	AT4G33660
Procambium	AT4G14650	AT5G13910	AT3G55420	AT4G20210	AT2G28660	AT3G48185	AT3G62530	AT1G79760	AT4G32860	AT1G77690	AT5G65870	AT2G45470	AT2G41130	AT1G76410	AT1G61660	AT1G72230	AT1G72150	AT1G33700	AT3G29370	AT1G22710	AT5G19260	AT1G63180	AT5G21105	AT2G18800	AT5G07030	AT5G08330	AT1G25530	AT3G13730	AT1G66600	AT2G40480
Root Hair	AT3G53370	AT2G47540	AT5G58010	AT3G54590	AT2G33840	AT1G27140	AT3G21180	AT5G67400	AT4G00680	AT5G40860	AT1G23750	AT4G01480	AT5G27850	AT1G67430	AT1G15930	AT5G63270	AT2G34940	AT2G19730	AT2G04170	AT4G34580	AT1G65610	AT1G26945	AT4G40090	AT4G25820	AT5G40510	AT1G06923	AT5G12050	AT4G17390	AT3G60330	AT2G45750
Stem Cell Niche	AT1G09690	AT3G05060	AT4G12600	AT2G20490	AT5G48760	AT2G01250	AT4G34670	AT3G15357	AT5G15520	AT2G42740	AT3G22230	AT1G56110	AT3G06680	AT3G56070	AT3G03920	AT1G25260	AT1G08360	AT5G58420	AT1G09590	AT3G10610	AT3G55750	AT3G18130	AT5G27120	AT4G25630	AT4G10450	AT5G08180	AT2G37600	AT3G55280	AT4G29410	AT3G49010
Xylem	AT1G27380	AT2G34060	AT4G08685	AT2G45420	AT2G18060	AT5G03260	AT4G32880	AT3G51030	AT5G66300	AT5G60020	AT3G21550	AT1G03820	AT3G45280	AT5G60490	AT1G66690	AT5G02640	AT4G36160	AT2G38080	AT1G79620	AT5G53710	AT5G06670	AT2G39870	AT2G28410	AT1G68810	AT3G22415	AT5G51890	AT1G08283	AT5G54690	AT5G08370	AT3G51325

### Sheet: Non-hair
For each developmental stage, the 30 most specific gene are choosed.
Elongating-Non-hair	AT1G65310	AT2G39040	AT3G46280	AT5G60950	AT4G22666	AT4G12545	AT1G14960	AT1G06120	AT2G37130	AT1G70850	AT1G51850	AT1G05650	AT3G29780	AT3G01190	AT3G28345	AT2G39530	AT1G53830	AT1G19600	AT3G29250	AT3G19320	AT2G01880	AT3G23510	AT5G64100	AT2G39410	AT2G21045	AT1G51800	AT1G25450	AT5G48010	AT3G49845	AT3G18200
Mature-Non-hair	AT3G01970	AT3G02240	AT5G48657	AT3G21070	AT4G37070	AT1G14870	AT3G21710	AT4G23700	AT5G09978	AT2G31570	AT5G24090	AT5G19230	AT2G43570	AT5G63600	AT4G15290	AT4G20110	AT3G26440	AT4G37010	AT1G53560	AT3G51330	AT4G21980	AT2G37130	AT5G07460	AT4G12545	AT3G11780	AT2G42060	AT5G40690	AT1G02360	AT5G64100	AT5G48290
Meristematic-Non-hair	AT5G51500	AT4G22230	AT1G54890	AT2G45050	AT5G42630	AT3G60530	AT5G44585	AT1G31950	AT2G33790	AT5G40330	AT1G79840	AT5G66590	AT4G22235	AT1G53130	AT5G51490	AT1G27950	AT1G26945	AT3G05020	AT4G27950	AT1G13590	AT1G67400	AT1G68150	AT1G74500	AT4G03190	AT3G62280	AT1G57590	AT5G09510	AT4G31320	AT1G06930	AT5G65640
